# Functional divergences of natural variations of *TaNAM-A1* controlling leaf senescence initiation during wheat grain filling

**DOI:** 10.1101/2023.04.22.537891

**Authors:** Longxi Zhou, Chuncai Shen, Wan Teng, Xue He, Xueqiang Zhao, Yanfu Jing, Zhixiong Huang, Yiping Tong

## Abstract

Leaf senescence is an essential physiological process related to grain yield potential and nutritional quality. Green leaf duration (GLD) after anthesis directly reflects the leaf senescence process and exhibits large genotypic differences in common wheat; however, the underlying gene regulatory mechanism is still lacking up to now. Here, we report *TaNAM-A1* as the causal gene of major loci *qGLD-6A* for GLD during grain filling by map-based cloning. The role of TaNAM-A1 in regulating leaf senescence, spike length, and grain size was proved by transgenic assay and TILLING mutants analyses. Furthermore, the functional divergences among *TaNAM-A1* three haplotypes were systematically evaluated. Wheat varieties with *TaNAM-A1d* (containing two mutations in CDS of *TaNAM-A1*) had longer GLD and advantages in yield-related traits than those with the wild type *TaNAM-A1a*. All three haplotypes were functional in transactivating the expression of genes involved in macromolecular degradation and mineral nutrient remobilization, with TaNAM-A1a the strongest activity and TaNAM-A1d the weakest. TaNAM-A1 modulates the expression of *TaNAC016-3A* and *TaNAC-S-7A* to trigger senescence initiation. TaNAC016-3A enhances TaNAM-A1 transcriptional activation ability by protein-protein interaction. Our study provides new insights into fine-tuning the leaf functional period and grain yield formation for wheat breeding under different geographical climatic conditions.
