## Supplementary material for "Functional divergences of natural variations of *TaNAM-A1* controlling leaf senescence initiation during wheat grain filling": Table S2

### Sheet: Sheet1
Table S2. Major QTLs for green leaf duration.
QTL	Treatments	Chr.	Interval	LOD	PVE(%)	Additive	Physical position (bp)
qGPD-1A	2015LN	1A	IWB54694-IWB52305	9.27	23.74	0.51	344294441.. 473637156
	2015HN			8.54	28.53	1.56
	2016LN			7.94	29.18	1.65
	2016HN			8.94	29.77	1.41
qGPD-1B	2015LN	1B	IWB31970-IWB31787	11.8	38.75	0.63	193287291.. 309387444
	2015HN			9.77	33.13	1.7
	2016LN			7.38	31.04	1.67
	2016HN			9.19	25.54	1.32
qGPD-6A	2015LN	6A	IWB6447-IWA522	11.85	43.36	0.66	63105288.. 85020585
	2015HN			15.88	51.9	2.12
	2016LN			15.85	51.83	2.22
	2016HN			13.94	48.6	1.83
LOD, logarithm of the odds; PVE, phenotypic variation explained(%); Additive, estimated additive effect of the marker.
