## Supplementary material for "Functional divergences of natural variations of *TaNAM-A1* controlling leaf senescence initiation during wheat grain filling": Table S3

### Sheet: Sheet1
Table S3. Expression pattern of genes within region of qGPD-6A(I~VII) and TaARF15
Gene No.	Gene ID	Root_Z10	Root_Z13	Root_Z39	Stem_Z30	Stem_Z32	Stem_Z65	Leaf_Z10	Leaf_Z23	Leaf_Z71	Spike_Z32	Spike_Z39	Spike_Z65	Grain_Z71	Grain_Z75	Grain_Z85	Descri	Gene symbol	Rice homoelogs	Rice symbols	GO	GO term
I	TraesCS6A02G107800	7.71187	10.3957	9.24509	8.18433	9.66385	6.85362	4.32555	5.34473	10.6953	8.24987	6.33594	3.50937	4.85523	1.48188	16.4647	Guanine nucleotide-binding protein subunit gamma		LOC_Os02g04520	RGG2	GO:0004871,GO:0005834,GO:0005886,GO:0007186	signal transducer activity|heterotrimeric G-protein complex|plasma membrane|G-protein coupled receptor signaling pathway
II	TraesCS6A02G107900	2.61468	1.65802	1.19303	14.48	13.1708	17.7398	47.9983	9.8046	6.43816	12.9411	18.8798	9.48824	20.6819	0.391734	0.268715	Delta-aminolevulinic acid dehydratase		LOC_Os06g49110	ALAD	GO:0004655,GO:0005829,GO:0006782,GO:0006783,GO:0008270,GO:0009507,GO:0015995	porphobilinogen synthase activity|cytosol|protoporphyrinogen IX biosynthetic process|heme biosynthetic process|zinc ion binding|chloroplast|chlorophyll biosynthetic process
III	TraesCS6A02G108000	19.6279	13.5011	16.2241	24.0474	16.5159	0	4.83258	3.06076	0.023366	23.888	36.6446	11.4036	21.9738	0.248857	0.039573	Leucine-rich repeat protein kinase family protein		LOC_Os02g04540		GO:0000904,GO:0005199,GO:0005576,GO:0009505,GO:0009506,GO:0009826,GO:0010054,GO:0071555	cell morphogenesis involved in differentiation|structural constituent of cell wall|extracellular region|plant-type cell wall|plasmodesma|unidimensional cell growth|trichoblast differentiation|cell wall organization
IV	TraesCS6A02G108100	0.028837	0	0.017783	0.482866	0.255244	0.613268	1.69453	11.7709	11.0671	0.10087	0.467352	0.630842	0.322657	0.068355	0	Mitochondrial import inner membrane translocase subunit tim-10 isoform 1		LOC_Os06g49070
V	TraesCS6A02G108200	0	0	0	0	0	0	0	0	0	0	1.68208	0	0	0	0	Rhamnogalacturonate lyase		LOC_Os12g03790
VI	TraesCS6A02G108300	0	0	0	0	0.007055	0.520238	0	0.009893	9.32909	0.006384	1.00408	0.772409	0.083558	0.150891	0	NAC transcription factor NAM-A1 [Triticum aestivum]	NAM-A1	NAM-A1	GO:0003677,GO:0005634,GO:0006351,GO:0006355	DNA binding|nucleus|transcription, DNA-templated|regulation of transcription, DNA-templated
VII	TraesCS6A02G108400	0.012319	0.015526	0.007517	0	0	0	0	0	0	0	0.56175	0.180677	0.14385	0.007519	0	Rhamnogalacturonate lyase		LOC_Os12g03790
	TraesCS6A02G113000	2.22691	2.0699	2.40428	4.32959	4.61268	3.41207	2.31011	1.72142	1.08645	3.56865	4.65347	1.81217	0.795686	0.038255	0.296882	Auxin response factor	TaARF15-A1	LOC_Os02g04810		GO:0003677,GO:0005515,GO:0005634,GO:0006355,GO:0009725
	TraesCS6B02G141300	3.21368	2.09282	2.11266	5.31954	6.02923	3.90008	3.09338	2.02722	0.733403	4.75794	5.8011	1.53446	0.111433	0.158209	0.554259	Auxin response factor	TaARF15-B1	LOC_Os02g04810		GO:0003677,GO:0005515,GO:0005634,GO:0006355,GO:0009725
	TraesCS6D02G102300	1.9287	1.26057	1.58412	4.51161	6.11176	1.7616	2.34879	1.75344	0.373475	3.54718	3.22352	0.809778	0.241341	0.11154	0.276364	Auxin response factor	TaARF15-D1	LOC_Os02g04810		GO:0003677,GO:0005515,GO:0005634,GO:0006355,GO:0009725
	Note: Data are obtained from WheatOmics (http://wheatomics.sdau.edu.cn/) and shown as mean TPM of two replicates.
