## Supplementary material for "Functional divergences of natural variations of *TaNAM-A1* controlling leaf senescence initiation during wheat grain filling": Table S4

### Sheet: Sheet1
Table S4. Allelic variations of TaNAM-A1 in 210 Chinese wheat accessions.
Taxa	Wheat Production Zones	Province	Year	NAM-A1 haplotype	731 C->T	1518 A->Del
Xinong6028	Yellow and Huai River Valleys, Facultative Wheat Region	Shaanxi	1948	NAM-A1a	C	A
Shijiazhuang407	Yellow and Huai River Valleys, Facultative Wheat Region	Hebei	1956	heterozygous	T	H
Nongda498	Yellow and Huai River Valleys, Facultative Wheat Region	Beijing	1955	NAM-A1c	T	A
Neixiang36	Yellow and Huai River Valleys, Facultative Wheat Region	Henan	1958	NAM-A1c	T	A
Shijiazhuang4	Yellow and Huai River Valleys, Facultative Wheat Region	Hebei	1959	NAM-A1c	T	A
Yuejin5	Yellow and Huai River Valleys, Facultative Wheat Region	Shandong	1951	NAM-A1d	T	Del
Shite14	Yellow and Huai River Valleys, Facultative Wheat Region	Hebei	1952	NAM-A1d	T	Del
Nongda183	Northern Winter Wheat Region	Beijing	1955	NAM-A1d	T	Del
Nongda36	Northern Winter Wheat Region	Beijing	1955	NAM-A1d	T	Del
Xinshimai	Yellow and Huai River Valleys, Facultative Wheat Region	Hebei	1960	NAM-A1d	T	Del
Jinan2	Yellow and Huai River Valleys, Facultative Wheat Region	Shandong	1960	NAM-A1d	T	Del
Youbaomai	Yellow and Huai River Valleys, Facultative Wheat Region	Shandong	1964	NAM-A1a	C	A
Hanxuan1	Yellow and Huai River Valleys, Facultative Wheat Region	Shanxi	1966	NAM-A1a	C	A
Jinan9	Yellow and Huai River Valleys, Facultative Wheat Region	Shandong	1965	NAM-A1c	T	A
Beijing10	Northern Winter Wheat Region	Beijing	1965	NAM-A1c	T	A
Yunnong29	Yellow and Huai River Valleys, Facultative Wheat Region	Shandong	1967	NAM-A1c	T	A
Yan'an11	Northern Winter Wheat Region	Shaanxi	1969	NAM-A1c	T	A
Beijing7	Northern Winter Wheat Region	Beijing	1961	NAM-A1d	T	Del
Jinan4	Yellow and Huai River Valleys, Facultative Wheat Region	Shandong	1962	NAM-A1d	T	Del
Shijiazhuang54	Yellow and Huai River Valleys, Facultative Wheat Region	Hebei	1964	NAM-A1d	T	Del
Beijing8	Northern Winter Wheat Region	Beijing	1965	NAM-A1d	T	Del
Gongnong12	Yellow and Huai River Valleys, Facultative Wheat Region	Shanxi	1965	NAM-A1d	T	Del
Jinan8	Yellow and Huai River Valleys, Facultative Wheat Region	Shandong	1965	NAM-A1d	T	Del
Fuzhuang30	Yellow and Huai River Valleys, Facultative Wheat Region	Shaanxi	1967	NAM-A1d	T	Del
Jinan10	Yellow and Huai River Valleys, Facultative Wheat Region	Shandong	1968	NAM-A1d	T	Del
Nongda166	Northern Winter Wheat Region	Beijing	1968	NAM-A1d	T	Del
Nongda139	Northern Winter Wheat Region	Beijing	1968	NAM-A1d	T	Del
Taishan1	Yellow and Huai River Valleys, Facultative Wheat Region	Shandong	1969	NAM-A1d	T	Del
Beijing13	Northern Winter Wheat Region	Beijing	1970	NAM-A1d	T	Del
Hanxuan10	Yellow and Huai River Valleys, Facultative Wheat Region	Shanxi	1971	heterozygous	H	H
Jining3	Northern Winter Wheat Region	Shanxi	1974	heterozygous	H	H
Jinnong134	Northern Winter Wheat Region	Shanxi	1974	heterozygous	C	H
Zixuan2	Yellow and Huai River Valleys, Facultative Wheat Region	Shandong	1971	NAM-A1a	C	A
Aifeng3	Yellow and Huai River Valleys, Facultative Wheat Region	Shaanxi	1971	NAM-A1a	C	A
Jinnong137	Northern Winter Wheat Region	Shanxi	1977	NAM-A1a	C	A
Xiannong39	Yellow and Huai River Valleys, Facultative Wheat Region	Shaanxi	1978	NAM-A1a	C	A
Jinmai19	Northern Winter Wheat Region	Shanxi	1979	NAM-A1a	C	A
Baofeng7228	Yellow and Huai River Valleys, Facultative Wheat Region	Henan	1980	NAM-A1a	C	A
Changzhi516	Northern Winter Wheat Region	Shanxi	1974	NAM-A1c	T	A
Beijing16	Northern Winter Wheat Region	Beijing	1972	NAM-A1d	T	Del
Hongliang5	Northern Winter Wheat Region	Beijing	1972	NAM-A1d	T	Del
12040(Jimai2)	Yellow and Huai River Valleys, Facultative Wheat Region	Hebei	1972	NAM-A1d	T	Del
Shijiazhuang72	Yellow and Huai River Valleys, Facultative Wheat Region	Hebei	1972	NAM-A1d	T	Del
Jingshuang2	Northern Winter Wheat Region	Beijing	1979	NAM-A1d	T	Del
Lumai2	Yellow and Huai River Valleys, Facultative Wheat Region	Shandong	1979	NAM-A1d	T	Del
Fengkang10	Northern Winter Wheat Region	Beijing	1980	NAM-A1d	T	Del
Jingdong18	Northern Winter Wheat Region	Beijing	1980	NAM-A1d	T	Del
Jing411	Northern Winter Wheat Region	Beijing	1987	heterozygous	H	H
Lumai11	Yellow and Huai River Valleys, Facultative Wheat Region	Shandong	1981	NAM-A1a	C	A
Shaannong7859	Yellow and Huai River Valleys, Facultative Wheat Region	Shaanxi	1986	NAM-A1a	C	A
Lumai14	Yellow and Huai River Valleys, Facultative Wheat Region	Shandong	1990	NAM-A1a	C	A
Bainong64	Yellow and Huai River Valleys, Facultative Wheat Region	Henan	1990	NAM-A1a	C	A
Jingshuang16	Northern Winter Wheat Region	Beijing	1982	NAM-A1c	T	A
Changzhi6406	Northern Winter Wheat Region	Shanxi	1982	NAM-A1c	T	A
Jinmai8	Northern Winter Wheat Region	Shanxi	1983	NAM-A1c	T	A
Beijing841	Northern Winter Wheat Region	Beijing	1988	NAM-A1c	T	A
Taiyuan351	Yellow and Huai River Valleys, Facultative Wheat Region	Shanxi	1989	NAM-A1c	T	A
Jingdong1	Northern Winter Wheat Region	Beijing	1990	NAM-A1c	T	A
Lumai10	Yellow and Huai River Valleys, Facultative Wheat Region	Shandong	1981	NAM-A1d	T	Del
Yuandong3	Northern Winter Wheat Region	Beijing	1981	NAM-A1d	T	Del
Xiaoyan60	Yellow and Huai River Valleys, Facultative Wheat Region	Shaanxi	1981	NAM-A1d	T	Del
Shannong110013	Yellow and Huai River Valleys, Facultative Wheat Region	Shandong	1982	NAM-A1d	T	Del
Lumai17	Yellow and Huai River Valleys, Facultative Wheat Region	Shandong	1984	NAM-A1d	T	Del
Pingyang27	Yellow and Huai River Valleys, Facultative Wheat Region	Shanxi	1986	NAM-A1d	T	Del
Yuandong822	Northern Winter Wheat Region	Beijing	1989	NAM-A1d	T	Del
Jinmai47	Northern Winter Wheat Region	Shanxi	1990	NAM-A1d	T	Del
Laizhou953	Yellow and Huai River Valleys, Facultative Wheat Region	Shandong	1990	NAM-A1d	T	Del
Wenmai6	Yellow and Huai River Valleys, Facultative Wheat Region	Henan	1996	heterozygous	H	H
Luohan2	Yellow and Huai River Valleys, Facultative Wheat Region	Henan	1998	heterozygous	H	H
Luohan3	Yellow and Huai River Valleys, Facultative Wheat Region	Henan	2000	heterozygous	H	H
Lu91102	Yellow and Huai River Valleys, Facultative Wheat Region	Shandong	1991	NAM-A1a	C	A
Hesheng3	Yellow and Huai River Valleys, Facultative Wheat Region	Shandong	1993	NAM-A1a	C	A
Taishan946187	Yellow and Huai River Valleys, Facultative Wheat Region	Shandong	1994	NAM-A1a	C	A
Xiaoyan54	Northern Winter Wheat Region	Beijing	1995	NAM-A1a	C	A
Xiaoyan926	Yellow and Huai River Valleys, Facultative Wheat Region	Shaanxi	1995	NAM-A1a	C	A
Jinmai50	Northern Winter Wheat Region	Shanxi	1996	NAM-A1a	C	A
Laizhou3279	Yellow and Huai River Valleys, Facultative Wheat Region	Shandong	1996	NAM-A1a	C	A
Shi4185	Yellow and Huai River Valleys, Facultative Wheat Region	Hebei	1997	NAM-A1a	C	A
Jimai21	Yellow and Huai River Valleys, Facultative Wheat Region	Shandong	1998	NAM-A1a	C	A
Huaimai18	Yellow and Huai River Valleys, Facultative Wheat Region	Jiangsu	1999	NAM-A1a	C	A
Xinong2208	Yellow and Huai River Valleys, Facultative Wheat Region	Shaanxi	1999	NAM-A1a	C	A
Nongda1193	Northern Winter Wheat Region	Beijing	2000	NAM-A1a	C	A
Xinxiang9408	Yellow and Huai River Valleys, Facultative Wheat Region	Henan	2000	NAM-A1a	C	A
Xinong979	Yellow and Huai River Valleys, Facultative Wheat Region	Shaanxi	2000	NAM-A1a	C	A
Shaanyou225	Yellow and Huai River Valleys, Facultative Wheat Region	Shaanxi	1992	NAM-A1c	T	A
Jimai38	Yellow and Huai River Valleys, Facultative Wheat Region	Hebei	1993	NAM-A1c	T	A
Zhongyou9507	Northern Winter Wheat Region	Beijing	1995	NAM-A1c	T	A
Zhoumai13Xuan	Yellow and Huai River Valleys, Facultative Wheat Region	Henan	1995	NAM-A1c	T	A
Cangmai6005	Yellow and Huai River Valleys, Facultative Wheat Region	Hebei	1996	NAM-A1c	T	A
Jintai170	Northern Winter Wheat Region	Shanxi	1997	NAM-A1c	T	A
Xiaoyan22	Yellow and Huai River Valleys, Facultative Wheat Region	Shaanxi	1998	NAM-A1c	T	A
01Zhong89	Yellow and Huai River Valleys, Facultative Wheat Region	Henan	2000	NAM-A1c	T	A
Jinan17	Yellow and Huai River Valleys, Facultative Wheat Region	Shandong	1993	NAM-A1d	T	Del
Jimai19	Yellow and Huai River Valleys, Facultative Wheat Region	Shandong	1997	NAM-A1d	T	Del
Nongda3214	Northern Winter Wheat Region	Beijing	1998	NAM-A1d	T	Del
Han4564	Yellow and Huai River Valleys, Facultative Wheat Region	Hebei	1998	NAM-A1d	T	Del
Nongda340	Northern Winter Wheat Region	Beijing	1999	NAM-A1d	T	Del
Chang4640	Yellow and Huai River Valleys, Facultative Wheat Region	Shanxi	2000	NAM-A1d	T	Del
Lunxuan987	Yellow and Huai River Valleys, Facultative Wheat Region	Beijing	2000	NAM-A1d	T	Del
Taishan22	Yellow and Huai River Valleys, Facultative Wheat Region	Shandong	2000	NAM-A1d	T	Del
Xiaoyan597	Yellow and Huai River Valleys, Facultative Wheat Region	Hebei	2000	NAM-A1d	T	Del
Han00-7086	Yellow and Huai River Valleys, Facultative Wheat Region	Hebei	2000	NAM-A1d	T	Del
Zhoumai19	Yellow and Huai River Valleys, Facultative Wheat Region	Henan	2000	NAM-A1d	T	Del
Yumai66	Yellow and Huai River Valleys, Facultative Wheat Region	Beijing	2000	NAM-A1d	T	Del
Zhengmai9023	Yellow and Huai River Valleys, Facultative Wheat Region	Henan	2001	heterozygous	H	H
Xinmai11	Yellow and Huai River Valleys, Facultative Wheat Region	Henan	2001	heterozygous	H	H
Zhengmai366	Yellow and Huai River Valleys, Facultative Wheat Region	Henan	2003	heterozygous	H	H
Cangmai028	Yellow and Huai River Valleys, Facultative Wheat Region	Hebei	2006	heterozygous	T	H
Luohan13	Yellow and Huai River Valleys, Facultative Wheat Region	Henan	2007	heterozygous	H	H
Xinmai26	Yellow and Huai River Valleys, Facultative Wheat Region	Henan	2007	heterozygous	H	H
Liangxing99	Yellow and Huai River Valleys, Facultative Wheat Region	Shandong	2001	NAM-A1a	C	A
Yannong21	Yellow and Huai River Valleys, Facultative Wheat Region	Shandong	2002	NAM-A1a	C	A
Liangxing66	Yellow and Huai River Valleys, Facultative Wheat Region	Shandong	2002	NAM-A1a	C	A
Lankao'aizao8	Yellow and Huai River Valleys, Facultative Wheat Region	Henan	2002	NAM-A1a	C	A
Shiluan02-1	Yellow and Huai River Valleys, Facultative Wheat Region	Hebei	2002	NAM-A1a	C	A
Zhoumai16	Yellow and Huai River Valleys, Facultative Wheat Region	Henan	2002	NAM-A1a	C	A
Jimai20	Yellow and Huai River Valleys, Facultative Wheat Region	Shandong	2003	NAM-A1a	C	A
Luyuan301	Yellow and Huai River Valleys, Facultative Wheat Region	Shandong	2003	NAM-A1a	C	A
Zhoumai18	Yellow and Huai River Valleys, Facultative Wheat Region	Henan	2003	NAM-A1a	C	A
Xinmai18	Yellow and Huai River Valleys, Facultative Wheat Region	Henan	2003	NAM-A1a	C	A
Xinong538	Yellow and Huai River Valleys, Facultative Wheat Region	Shaanxi	2004	NAM-A1a	C	A
Xinmai19	Yellow and Huai River Valleys, Facultative Wheat Region	Henan	2004	NAM-A1a	C	A
Taishan5366	Yellow and Huai River Valleys, Facultative Wheat Region	Shandong	2005	NAM-A1a	C	A
Henong825	Yellow and Huai River Valleys, Facultative Wheat Region	Hebei	2005	NAM-A1a	C	A
Zhoumai22	Yellow and Huai River Valleys, Facultative Wheat Region	Henan	2005	NAM-A1a	C	A
Tai10604	Yellow and Huai River Valleys, Facultative Wheat Region	Shanxi	2006	NAM-A1a	C	A
Yannong0428	Yellow and Huai River Valleys, Facultative Wheat Region	Shandong	2006	NAM-A1a	C	A
Jimai22	Yellow and Huai River Valleys, Facultative Wheat Region	Shandong	2006	NAM-A1a	C	A
Luomai23	Yellow and Huai River Valleys, Facultative Wheat Region	Henan	2006	NAM-A1a	C	A
Zhengmai7698	Yellow and Huai River Valleys, Facultative Wheat Region	Henan	2007	NAM-A1a	C	A
Lukenmai9	Yellow and Huai River Valleys, Facultative Wheat Region	Shandong	2007	NAM-A1a	C	A
Shimai18	Yellow and Huai River Valleys, Facultative Wheat Region	Hebei	2007	NAM-A1a	C	A
Shunmai1718	Yellow and Huai River Valleys, Facultative Wheat Region	Shanxi	2007	NAM-A1a	C	A
Zhoumai24	Yellow and Huai River Valleys, Facultative Wheat Region	Henan	2007	NAM-A1a	C	A
Han08-6012	Yellow and Huai River Valleys, Facultative Wheat Region	Hebei	2008	NAM-A1a	C	A
Wennong14	Yellow and Huai River Valleys, Facultative Wheat Region	Shandong	2008	NAM-A1a	C	A
Zhoumai26	Yellow and Huai River Valleys, Facultative Wheat Region	Henan	2009	NAM-A1a	C	A
Fengdecunmai1	Yellow and Huai River Valleys, Facultative Wheat Region	Henan	2009	NAM-A1a	C	A
Xinong556	Yellow and Huai River Valleys, Facultative Wheat Region	Shaanxi	2009	NAM-A1a	C	A
Xiaoyan6	Northern Winter Wheat Region	Beijing	2010	NAM-A1a	C	A
Yannong836	Yellow and Huai River Valleys, Facultative Wheat Region	Shandong	2011	NAM-A1a	C	A
Shijiazhuang8	Yellow and Huai River Valleys, Facultative Wheat Region	Hebei	2001	NAM-A1c	T	A
Zhengmai004	Yellow and Huai River Valleys, Facultative Wheat Region	Henan	2002	NAM-A1c	T	A
Henong6049	Yellow and Huai River Valleys, Facultative Wheat Region	Hebei	2003	NAM-A1c	T	A
Xinmai20	Yellow and Huai River Valleys, Facultative Wheat Region	Henan	2003	NAM-A1c	T	A
Heng5229	Yellow and Huai River Valleys, Facultative Wheat Region	Hebei	2003	NAM-A1c	T	A
Aikang58	Yellow and Huai River Valleys, Facultative Wheat Region	Henan	2003	NAM-A1c	T	A
Shimai15	Yellow and Huai River Valleys, Facultative Wheat Region	Hebei	2004	NAM-A1c	T	A
Kenong199	Northern Winter Wheat Region	Beijing	2004	NAM-A1c	T	A
Hengguan35	Yellow and Huai River Valleys, Facultative Wheat Region	Hebei	2004	NAM-A1c	T	A
Heng136	Yellow and Huai River Valleys, Facultative Wheat Region	Hebei	2005	NAM-A1c	T	A
Xinong558	Yellow and Huai River Valleys, Facultative Wheat Region	Shaanxi	2005	NAM-A1c	T	A
Luomai21	Yellow and Huai River Valleys, Facultative Wheat Region	Henan	2006	NAM-A1c	T	A
Linyuan8	Yellow and Huai River Valleys, Facultative Wheat Region	Shanxi	2008	NAM-A1c	T	A
Shimai22	Yellow and Huai River Valleys, Facultative Wheat Region	Hebei	2009	NAM-A1c	T	A
Zhoumai27	Yellow and Huai River Valleys, Facultative Wheat Region	Henan	2009	NAM-A1c	T	A
Kenong2011	Northern Winter Wheat Region	Beijing	2010	NAM-A1c	T	A
Chang6878	Yellow and Huai River Valleys, Facultative Wheat Region	Shanxi	2001	NAM-A1d	T	Del
Yunhan22-33	Yellow and Huai River Valleys, Facultative Wheat Region	Shanxi	2001	NAM-A1d	T	Del
Taishan21	Yellow and Huai River Valleys, Facultative Wheat Region	Shandong	2001	NAM-A1d	T	Del
Han6172	Yellow and Huai River Valleys, Facultative Wheat Region	Hebei	2001	NAM-A1d	T	Del
Linmai2	Yellow and Huai River Valleys, Facultative Wheat Region	Shandong	2002	NAM-A1d	T	Del
Chang4738	Yellow and Huai River Valleys, Facultative Wheat Region	Shanxi	2003	NAM-A1d	T	Del
Jingdong10	Northern Winter Wheat Region	Beijing	2003	NAM-A1d	T	Del
Luohan6	Yellow and Huai River Valleys, Facultative Wheat Region	Henan	2003	NAM-A1d	T	Del
Jinmai79	Northern Winter Wheat Region	Shanxi	2004	NAM-A1d	T	Del
Ji5265	Yellow and Huai River Valleys, Facultative Wheat Region	Hebei	2004	NAM-A1d	T	Del
Chang6359	Yellow and Huai River Valleys, Facultative Wheat Region	Shanxi	2004	NAM-A1d	T	Del
Jingdong22	Northern Winter Wheat Region	Beijing	2004	NAM-A1d	T	Del
Linhan6	Yellow and Huai River Valleys, Facultative Wheat Region	Shanxi	2004	NAM-A1d	T	Del
Baomai10	Yellow and Huai River Valleys, Facultative Wheat Region	Hebei	2004	NAM-A1d	T	Del
Xingmai4	Yellow and Huai River Valleys, Facultative Wheat Region	Hebei	2004	NAM-A1d	T	Del
Heng4399	Yellow and Huai River Valleys, Facultative Wheat Region	Hebei	2004	NAM-A1d	T	Del
Jinghua9	Northern Winter Wheat Region	Beijing	2005	NAM-A1d	T	Del
Xingmai7	Yellow and Huai River Valleys, Facultative Wheat Region	Hebei	2005	NAM-A1d	T	Del
Xinong928	Yellow and Huai River Valleys, Facultative Wheat Region	Shaanxi	2005	NAM-A1d	T	Del
Lunxuan518	Yellow and Huai River Valleys, Facultative Wheat Region	Beijing	2005	NAM-A1d	T	Del
Yunhan618	Yellow and Huai River Valleys, Facultative Wheat Region	Shanxi	2006	NAM-A1d	T	Del
Luohan9	Yellow and Huai River Valleys, Facultative Wheat Region	Henan	2006	NAM-A1d	T	Del
Zhongmai175	Yellow and Huai River Valleys, Facultative Wheat Region	Beijing	2006	NAM-A1d	T	Del
Heng06-6632	Yellow and Huai River Valleys, Facultative Wheat Region	Hebei	2006	NAM-A1d	T	Del
Jingdong17	Northern Winter Wheat Region	Beijing	2006	NAM-A1d	T	Del
Tanmai98	Yellow and Huai River Valleys, Facultative Wheat Region	Shandong	2006	NAM-A1d	T	Del
Hanmai13	Yellow and Huai River Valleys, Facultative Wheat Region	Hebei	2006	NAM-A1d	T	Del
Luohan7	Yellow and Huai River Valleys, Facultative Wheat Region	Henan	2006	NAM-A1d	T	Del
Heng0628	Yellow and Huai River Valleys, Facultative Wheat Region	Hebei	2006	NAM-A1d	T	Del
Xingmai6	Yellow and Huai River Valleys, Facultative Wheat Region	Hebei	2006	NAM-A1d	T	Del
Luohan11	Yellow and Huai River Valleys, Facultative Wheat Region	Henan	2007	NAM-A1d	T	Del
Luyuan502	Yellow and Huai River Valleys, Facultative Wheat Region	Shandong	2007	NAM-A1d	T	Del
Yaomai16	Yellow and Huai River Valleys, Facultative Wheat Region	Shanxi	2008	NAM-A1d	T	Del
Linyou7287	Yellow and Huai River Valleys, Facultative Wheat Region	Shanxi	2008	NAM-A1d	T	Del
Jimai585	Yellow and Huai River Valleys, Facultative Wheat Region	Hebei	2008	NAM-A1d	T	Del
Shiyou20	Yellow and Huai River Valleys, Facultative Wheat Region	Hebei	2008	NAM-A1d	T	Del
Zhongmai415	Yellow and Huai River Valleys, Facultative Wheat Region	Beijing	2008	NAM-A1d	T	Del
Shimai19	Yellow and Huai River Valleys, Facultative Wheat Region	Hebei	2009	NAM-A1d	T	Del
178B	Northern Winter Wheat Region	Beijing	2009	NAM-A1a	C	A
178A	Northern Winter Wheat Region	Beijing	2009	NAM-A1d	T	Del
Ningmai1	Yellow and Huai River Valleys, Facultative Wheat Region	Jiangsu		NAM-A1a	C	A
Ningmai9	Yellow and Huai River Valleys, Facultative Wheat Region	Jiangsu	1997	NAM-A1a	C	A
Ningmai17	Yellow and Huai River Valleys, Facultative Wheat Region	Jiangsu	2005	NAM-A1a	C	A
Xuzhou8	Yellow and Huai River Valleys, Facultative Wheat Region	Jiangsu	1959	NAM-A1c	T	A
Xuzhou24	Yellow and Huai River Valleys, Facultative Wheat Region	Jiangsu	1994	NAM-A1a	C	A
Xumai31	Yellow and Huai River Valleys, Facultative Wheat Region	Jiangsu	2011	NAM-A1a	C	A
Huaimai11	Yellow and Huai River Valleys, Facultative Wheat Region	Jiangsu	1983	NAM-A1a	C	A
Huaimai22	Yellow and Huai River Valleys, Facultative Wheat Region	Jiangsu	2007	NAM-A1a	C	A
Huaimai33	Yellow and Huai River Valleys, Facultative Wheat Region	Jiangsu	2009	NAM-A1a	C	A
Huaimai35	Yellow and Huai River Valleys, Facultative Wheat Region	Jiangsu	2014	NAM-A1a	C	A
Yangmai5	Yellow and Huai River Valleys, Facultative Wheat Region	Jiangsu	1986	NAM-A1a	C	A
Yangmai13	Yellow and Huai River Valleys, Facultative Wheat Region	Jiangsu	2003	NAM-A1c	T	A
Yangmai23	Yellow and Huai River Valleys, Facultative Wheat Region	Jiangsu	2013	NAM-A1d	T	Del
