## Supplementary material for "Functional divergences of natural variations of *TaNAM-A1* controlling leaf senescence initiation during wheat grain filling": Table S6

### Sheet: Sheet1
Table S6. NAC transcription factors in wheat, rice and Arabidopsis used for phylogenetic tree analysis.
Species	Gene ID	Gene symbol	Protein sequences
Wheat (Triticum aestivum)	TraesCS1A02G263700		MSGGGGGAAATQGQQDLQLPPGFRFHPTDEELVMHYLCRRCAGLPISVPIIAEVDLYKFDPWQLPRMALYGEKEWYFFSP RDRKYPNGSRPNRSAGTGYWKATGADKPVGTPKPLAIKKALVFYAGKAPKGDKTNWIMHEYRLADVDRSARKKNSLRLDD WVLCRIYNKKGASERPGAGDRTASASPGHAAVGSPPEQKPTLLPPYAPQPFSDLAAYYEVRPSDSMPRAHADSSCSEHVL TASCERPEVQSQPRISEWERTFASATPGVNPAAGLPAGDPLLQDILMYWGKPF
	TraesCS1B02G274300		MSGGGGGGSAATQGQQDLQLPPGFRFHPTDEELVMHYLCRRCAGLPISVPIIAEVDLYKFDPWQLPRMALYGEKEWYFFSPRDRKYPNGSRPNRSAGTGYWKATGADKPVGTPKPLAIKKALVFYAGKAPKGDKTNWIMHEYRLADVDRSARKKNSLRLDDWVLCRIYNKKGASERPSAGDRTASASPGHAAVGSPPEQKLALLRPYAPQPFSDLAAYYEVRPSDSMPRAHADSSCSEHVLTASCERPEVQSQPKISEWERTFATATPGVNPAGLMLDPAAGLPAGDPLLQDILMYWGKPF
	TraesCS1D02G263800		MSGGGGGAAATQGQQDLQLPPGFRFHPTDEELVMHYLCRRCAGLPISVPIIAEVDLYKFDPWQLPRMALYGEKEWYFFSPRDRKYPNGSRPNRSAGTGYWKATGADKPVGTPKPLAIKKALVFYAGKAPKGDKTNWIMHEYRLADVDRSARKKNSLRLDDWVLCRIYNKKGASERPSAGDRTASASPGHAAVGSPPEQKPALLPPYAPQPFSDLAAYYEVRPSDSMPRAHADSSCSEHVLTASCERPEVQSQPKISEWERTFASATPGVNPAGSMLDPSAGLPAGDPLLQDILMYWGKPF
	TraesCS2A02G101900		MAQQGQGAATSLPPGFRFHPTDEELILHYLRNRAAAAPCPVPIIADVDIYKFDPWDLPSQAVYGDCEWYFFSPRDRKYPNGIRPNRAAGSGYWKATGTDKPIHDAATGQGVGVKKALVFYKGRPPKGTKTAWIMHEYRLAADPLAAAVNTYKPIKFRNVSMRLDDWVLCRIYKKTGLASPMVPPLADYDHMADHDDLSSGGAFTYATCRPLIKQQNHQQPHAGRLPTFPSISELFDDYPFAQNLDTYVEHGATHHLAVHPSLNQLLPVGDTRHVVEPSYYAPSTSSPDASGGSARKRKAVSPEERGTHQPSAKKLNGSCFDAPPQSANGWQAVASVLGGLNHHMLPQF
	TraesCS2B02G119000		MSMAQQGQGAATSLPPGFRFHPTDEELILHYLRNRAAAAPCPVPIIADVDIYKFDPWDLPSQAVYGDCEWYFFSPRDRKYPNGIRPNRAAGSGYWKATGTDKPIHDAATGQGVGVKKALVFYTGRPPKGTKTAWIMHEYRLAADPLAAAVNTYKPIKFRNVSMRLDDWVLCRIYKKTGLASPMVPPLADYDHMADHDDLSSGGTFTDATCRPMIRQQHHQQPHAGRLPTFPSFSELFDDYAFGQNLDTYVEHGATHHLAVHPSLNQLLPVGDSRHVVEPSYYSPSSSSPDASGGSAGKRKAASPEEPGTHQPSAKKLNGSCFDAPPQSANGWQAVASVLGGLNHHMLPQF
	TraesCS2D02G101300		MAQGQGAATSLPAGFRFHPTDEELILHYLRNRAAAAPCPVPIIADVDIYKFDPWDLPSQAVYGDCEWYFFSPRDRKASAVKKALVFYTGRPPKGTKTAWIMHEYRLAADPLAAAVNTYKPIKFRNVSMRLDDWVLCRIYKKTGLASPMVPPLADYDHMADHDDLSSGGAFTNATCRPMIRQQHHQQSLAGRLPTFPSFSELFDDYQFAQILDIDVEHGATHHLAVHPALNQLLPVGDSRHVVEPSYYAPSSSSPDASGGSSGKRKAASPEERATHQPPAKKLNGSCFDAPPQSANGWQAVASVLGGLNDHMLPQF
	TraesCS2A02G102000	TaNAC29-2A	MAMAQGQGQGAATSLPPGFRFHPTDEELILHYLRNRAAAAPCPVSIIADVDIYKFDPWDLPSQAVYGDCEWYFFSPRDRKYPNGIRPNRAAGSGYWKATGTDKPIHDPATGQGVGVKKALVFYKGRPPKGTKTAWIMHEYRLAADPLTTAVNTYKPIKFRNVSMRLDDWVLCRIYKKTGLASPMVPPLSDYDHMADHDDLSGGGGTFDDAACSFYAHSSSSSSASRTMITQQPPHAGGLPTIPSFSELFDDYSLAQILDAEAEHGATHHLAVHPSLNMLLPVGDNAHGVQPSYYAPSSSSPDASGGSAGKRKAASPEESSAKRLNGSCFDAPPQSANSWQGAASVLGGLGHQMLPQF
	TraesCS2B02G119100	TaNAC29-2B	MSMAQQGHGAATSLPPGFRFHPTDEELILHYLRNRAAAAPCPVPIIADVDIYKFDPWDLPSQAVYGDCEWYFFSPRDRKYPNGIRPNRAAGSGYWKATGTDKPIHDAATGQGVGVKKALVFYKGRPPKGTKTAWIMHEYRLAADPLAAAVNTYKPIKFRNVSMRLDDWVLCRIYKKTGLASPMVPPLADYDHMADHDDLSGGGSTFDDAACSFYAHSSSSGGACGTMITQQQPHAGRLPTIPSFSELFDDYSLAQILDAEAEHGATHHLAVHPSLNMLLPVGDSAHGVQPSYYAPSSSSPDTSGGSAGKRKAASPEESSAKRLNGSCFDAPPQSATGWQGAASVLGGLSHQMLPQF
	TraesCS2D02G101400	TaNAC29-2D	MAMAQGQGAATSLPPGFRFHPTDEELILHYLRNRAAAAPCPVPIIADVDIYKFDPWDLPSQAVYGDCEWYFFSPRDRKYPNGIRPNRAAGSGYWKATGTDKPIHDAATGQGVGVKKALVFYKGRPPKGTKTAWIMHEYRLAADPLAAAVNTYKPIKFRNVSMRLDDWVLCRIYKKTGLASPMVPPLSDYDHMADHDDLSGGGSTFDDAACSFYAHSSSSSSACGTMITQQQPHAGRLPTIPSFSELFDDYSLAQILDAEAEHGATHHLAVHPSLNQLLPVGDSAHGVQPSYYAPSSSSPDGSGGSAGKRKAASPEESSAKRLNGSCFDAPPQSATGWQAAASVLGGLSHQMLPQF
	TraesCS2A02G201800	TaNAM-A2	MRSMGSSDSSSGSAPPRHQPPPPPQQGSAPDLPPGFRFHPTDEELVVHYLKKKAAKVPLPVTIIAEVDLYKFDPWELPEKATFGEQEWYFFSPRDRKYPNGARPNRAATSGYWKATGTDKPILASGCGREKVGVKKALVFYRGKPPKGLKTNWIMHEYRLTDASSSATTSRPPPVTGGSRAASLRLDDWVLCRIYKKINKAAAGDQQRSMECEDSVEDAVTAYPPYATAGMTGAGAHGSNYDSLLHHLDSHEDNFLDGLLTAEDAGLSAGATSLSHLAAAARASPAPTKQFLAPSSSTPFNWLDASTVGILPQARNFPGFNRSRNVGNMSLSSTADMAVDNGGGNAINAMPPFMNHLPVQDGTYHQQHVILGTPLAPEATAAATSAFQHPVQISGVNWNP
	TraesCS2B02G228900	TaNAM-B2	MRSMGSSDSSSGSAPPRHQPPPPQQGSAPELPPGFRFHPTDEELVVHYLKKKAAKVPLPVTIITEVDLYKFDPWELPEKATFGEQEWYFFSPRDRKYPNGARPNRAATSGYWKATGTDKPILASGCGREKVGVKKALVFYRGKPPKGLKTNWIMHEYRLTDASSSATTSRPPPVTGGSRSASLRCTSSSHQLDDWVLCRIYKKINKAAAGDQQRSMECEDSVEDAVTAYPLYATAGMTGAGAHGSNYDSLLHHQDSHEDNFLDGLLTAEDAGLSAGPTSLSHLAAAARASPAPTKQFLAPSSSTPFNWLDASTVGILPQARNFPGFNRSRNVGNMSLSSTADMAVDNGGGNAINTMPPFMNHLPMQDGTYHQQHVILGAPLAPEATAAATSAFQHPVQI…
	TraesCS2D02G214100	TaNAM-D2	MRSMGSSDSSSGSAPPRHQPPPPQQGSAPELPPGFRFHPTDEELVVHYLKKKAAKVPLPVTIIAEVDLYKFDPWELPEKATFGEQEWYFFSPRDRKYPNGARPNRAATSGYWKATGTDKPIMASGCGREKVGVKKALVFYRGKPPKGLKTNWIMHEYRLTDASSSATTSRPPPVTGGSRAASLRLDDWVLCRIYKKINKAAAGDQQRSMECEDSVEDAVTAYPPYATAGMTGAGAHGSNYDSLLHHQDSHEDNFLDGLLTAEDAGLSAGATSLSHLAAAARASPAPTKQFLAPSSSTPFNWLDASTVGILPQARNFPGFNRSRNVGNMSLSSTADMAVDNGGGNAINAMPPFMNHLPVQDGTYHQQHVILGAPLAPEATAAATSAFQHPVQISGVNWNP
	TraesCS3A02G078400	TaNAC016-3A	MTIELQTRPSLPAPAGAPPRAGTGLPPGFRFYPTDEELIVHYLRRRAAAAPCPAAVIAEVDIYKLDPWELPSRAVFEGDNDEWYFFSPRDRKYPNGVRPNRAAGSGYWKATGTDKPITAGGVPGGEVVGVKKALVFYQGRPPKGLKTNWIMHEYRLADAHAAAAAHTYRPPTRFKASSSMRLDDWVLCRIYKKPNPQQLSPFYEPSPSPSRSSMDASLGLGHHHHHQYHHHQQQQQQEDTSSSSRMLPRNPSVSDYLVDYSAVSELFDSMPPPPQPETASSVGHFFLGTTAGASDGEASTARKRQATADSNNDGEMSSLHASKRWLGSDGSMTMMNGGFSIFGPDQPSQQDRI
	TraesCS3B02G093300	TaNAC016-3B	MTIELQSRPSLPAPAGAPPRAGTGLPPGFRFYPTDEELIVHYLRRRAAAAPCPAAVIAEVDIYKLDPWELPSRAVFEGDNDEWYFFSPRDRKYPNGVRPNRAAGSGYWKATGTDKPITAGGVPGGEVVGVKKALVFYQGRPPKGLKTNWIMHEYRLADAHAAAVAHTYRPPTRFKASSSMRLDDWVLCRIYKKPNPQQLSPFYEPSPSPSSMDASLGLGHHHHHQYQQQRQQQQEDTSSSSRMLPRNPSISDYLVDYSAVSELFDSMPPPPQPETTASSAGQFFLGTTTTGAGDGEASTAHKRQATADSNNDGEMSSLHASKRWLGSDGSMTTMMNGGFSIFGPDQPSQQDRI
	TraesCS3D02G078900	TaNAC016-3D	MTIELQTRPSLPAPAGTPPRAGTGLPPGFRFYPTDEELIVHYLRRRAAAAPCPAAVIAEVDIYKLDPWELPSRAVFEGDNDEWYFFSPRDRKYPNGVRPNRAAGSGYWKATGTDKPITAGGVPGGEVVGVKKALVFYQGRPPKGLKTNWIMHEYRLADAHAAAAAHTYRPPTRFKASSSMRLDDWVLCRIYKKPNPQQLSPFYEPSPSPSSMDASLGLGHHHHHHQYQQQQHHQQQEDTSSSSRMLPRNPSVSDYLVDYSAVSELFDSMPPPPQPETTGSSAGQFFLGTTAGAGDGEASTARKRQATADSNNDGEMSSLHASKRWLGSDGSMTMMNGGFSIFGPDQPSQQDRI
	TraesCS3A02G339600	TaNAC4-3A, TaSNAC4-3A	MMTAMVKAEPTGAAAGAEGSSGRRDAEAELNLPPGFRFHPTDDELVVHYLCRKVAGQPQPVPIIAEVDLYKFNPWDLPERALFGSREWYFFTPRDRKYPNGSRPNRSAGTGYWKATGADKPVAPRESGGRTVGIKKALVFYSGRAPRGVKTDWIMHEYRIAEADRAPGKKGSLKLDEWVLCRLYNKKNNWEKLKVEQDMAVEAGPNGEVMDALATDAMSDSFQTHDSSEIDSASGLQQHGFMDMAQQQARMVTVKEDSDWFTGLSMDDLQTCYMNMGQMVNPTTMPGQNGSGYLQPMSSPQMMRPMWQTILPPF
	TraesCS3B02G371200	TaNAC4-3B, TaSNAC4-3B	MMTAMVKAEPTAAEGSSGRRDAEAELNLPPGFRFHPTDDELVVHYLCRKVAGQPQPVPIIAEVDLYKFNPWDLPERALFGSREWYFFTPRDRKYPNGSRPNRSAGTGYWKATGADKPVAPKESGGRTVGIKKALVFYSGRAPRGVKTDWIMHEYRIAEADRAPGKKGSLKLDEWVLCRLYNKKNNWEKVKVEQDMAVEAGPNGEVMDALATDAISDSFQTHDSSEIDSASGLQQRVFTDMAQGQPRGGMVTVKEDSDWFTGLSMDDLQTCYMNMGQMVNPATMPGQDGSGYLQSMSSPQMMRPMWQTILPPF
	TraesCS3D02G333100	TaNAC4-3D, TaSNAC4-3D	MMTAMVKAESTTAAAAAEGSSGRRDAEAELNLPPGFRFHPTDDELVVHYLCRKVAGQPQPVPIIAEVDLYKFNPWDLPERALFGSREWYFFTPRDRKYPNGSRPNRSAGTGYWKATGADKPVAPKESGGRTVGIKKALVFYSGRAPRGVKTDWIMHEYRIAEADRAPGKKGSLKLDEWVLCRLYNKKNNWEKLKVEQDMAVEAGPNGEVMDALATDAMSDSFQTHDSSEIDSASGLQQHGFMDMAQGQPRGGMVTVKEDSDWFTGLSMDDLQTCYMNMGQMVNPATMPGQNGSGYLQPMSSPQMMRPMWQTILPPF
	TraesCS3A02G406000	TaNAC6-3A	MSGGQELNLPPGFRFHPTDEELVTHYLCRRCAGAPIAVPIITEIDLYKFDPWQLPKMALYGEKEWYFFSPRDRKYPNGSRPNRAAGSGYWKATGADKPVGTPKPLAIKKALVFYAGKAPKGEKTNWIMHEYRLADVDRSARKKNSLRLDDWVLCRIYNKKGGMEKPAAVDRKPAAMGGYGGGPGAMASSPPEQKPVMGMNANGGGGGAQPFRDFAAYYDRPSDSMPRLHADSSCSEQVLSPEFPAGEVQSQPKISEWERSFASGGDPVNPAAGSMLEPNGGFGGDPLLQDILMYWGKPF
	TraesCS3B02G439600	TaNAC6-3B	MSGGQELNLPPGFRFHPTDEELVTHYLCRRCAGAPIAVPIITEIDLYKFDPWQLPKMALYGEKEWYFFSPRDRKYPNGSRPNRAAGSGYWKATGADKPVGTPKPLAIKKALVFYAGKAPKGEKTNWIMHEYRLADVDRSARKKNSLRLDDWVLCRIYNKKGGLEKPASVDRKPAAMGGYGGPPGAMVSSPQEQKPVMGMNANGGGGVQPFPDFAAYYDRPSDSMPRLHADSSCSEQVLSPDFPAGEVQSQPKISEWERSFASGGDPVNPAAGSMLEPNGGFGGDPLLQDILMYWGKPF
	TraesCS3D02G401200	TaNAC6-3D	MSGGQELNLPPGFRFHPTDEELVTHYLCRRCAGAPIAVPIITEIDLYKFDPWQLPKMALYGEKEWYFFSPRDRKYPNGSRPNRAAGSGYWKATGADKPVGTPKPLAIKKALVFYAGKAPKGEKTNWIMHEYRLADVDRSARKKNSLRLDDWVLCRIYNKKGGMEKPASVDRKPAAMGGYGGGPGAMVSSPQEQKPVMGMNANGGGGGVQPFPDFAAYYDRPSDSMPRLHADSSCSEQVLSPEFPAGEVQSQPKISEWERSFASGGDPVNPAAGSMLEPNGGFGGDPLLQDILMYWGKPF
	TraesCS3A02G162900	TaNAC032-3A	MEEGFVFRGCELPPGFRFQPTDQEIIVCYLKRKVASAASAVTSIIADVDIYKFDPWELPDKAQFGEGEWFFFSPRDRKYPNGARPNRTAGSGYWKATGTDKPILAAGGARCLGVKKALVFYQGRSPRGTKTEWVMHEYRLLHADGGAATRHKPHDSMRLDDWVLCRVRKKGVAVAPDMDGNPGAPRHTEVQAIDSTTGAAHGAFGDDWTDGQLLQYLMSGGSGQVDGAGTISGAAGHVHDGARRESAPEVQLASVLENIKRDLSFHAMDDVYFLQPSKRANCMGGGAGHHTDDDQLSPPTSLSMFEDD
	TraesCS3B02G194000	TaNAC032-3B	MEEGFVFRGCELPPGFRFQPTDQEIIVCYLKRKVASAASAVTSIIADVDIYKFDPWELPDKAQFGEGEWFFFSPRDRKYPNGARPNRTAGSGYWKATGTDKPILAAGGARCLGVKKALVFYQGRSPRGTKTEWVMHEYRLLHADAGAATRHKPHDSMRLDDWVLCRVRKKGVAVAPDMDGNPGAPSHAEVQAIDSTTAAAHGAFGDDWTDGQLLQYLMSGGSGQVDGAGAISVAAGHVHDGARRESAPEVHLASVLENIKRDLSFHAMDDVYFLQPSKRANCMGGGAGHHTDGDQLSPPTSLSMFEDD
	TraesCS3D02G170000	TaNAC032-3D	MEEGFVFRGCELPPGFRFQPTDQEIIVCYLKRKVASAASAVTSIIADVDIYKFDPWELPDKAQFGEGEWFFFSPRDRKYPNGARPNRTAGSGYWKATGTDKPILAAGGARCLGVKKALVFYQGRSPRGTKTEWVMHEYRLLHADAGAATRHKPHDSMRLDDWVLCRVRKKGVAVAPDMDGNPGAPSHAEVQAIDSTTAAAHGAFGDDWTDGQLLQYLMSGGSGQVDGAGTISGAAGHVHDGARRESAPEVQLASVLENIKRDLSFHAMDDVYFLQSSKRANCMGGGAGHHTDGDQLSPPKSLSMFEDD
	TraesCS4A02G131000	TaSNAC11-4A	MIMSDPAMLPPGFRFHPTDEELILHYLRNRAAESPCPVSIIADVDIYKFDPWALPSKASYGDREWYFFTPRDRKYPNGVRPNRAAGSGYWKATGTDKPIRCSATGESVGVKKALVFYKGRPPKGIKTNWIMHEYRLAAADAHAANTYRPMKFRNASMRLDDWVLCRIYKKTSQASPMAVPPLSDHELDEPSGAAGYPMSSAGMIMQGGAGGYPLQAAAGGTQRMPKIPSISELLNEYSLAQLFEDSGHALMARHDQHAALLGHPIMSQFHVNGMPQLGQMDSSASTSVGGEGAAGKRKRPSEDGDRNGSTSQPAAAVTGKKPNTSCLGATTFQTGNNTLQGSSLGQGHQTLLRF
	TraesCS4B02G173600	TaSNAC11-4B	MIMSDPAMLPPGFRFHPTDEELILHYLRNRAAESPCPVSIIADVDIYKFDPWALPSKASYGDREWYFFTPRDRKYPNGVRPNRAAGSGYWKATGTDKPIRCSATGESVGVKKALVFYKGRPPKGIKTNWIMHEYRLAAADAHAANTYRPMKFRNASMRLDDWVLCRIYKKTSQVSPMAVPPLSDHELDEPSGADAYPVSSAGMIMQGGASGYPLQAAAVGTQRMPKIPSISELLNEYSLAQLFEDSGHALMARHDQHAALLGHPIMSQFHVNSMPQLGQMDSSASTSVAGEGAAGKRKRPSEDGDRNGSTSQPAAAVTGKKPNSSCLGATTFQTGNNTLQGTLLRF
	TraesCS4D02G175700	TaSNAC11-4D	MIMSDPAMLPPGFRFHPTDEELILHYLRNRAAESPCPVSIIADVDIYKFDPWALPSKASYGDREWYFFTPRDRKYPNGVRPNRAAGSGYWKATGTDKPIRCSATGESVGVKKALVFYKGRPPKGIKTNWIMHEYRLAAADGHAGNTYRPMKFRNASMRLDDWVLCRIYKKTSQVSPMAVPPLSDHELDEPSGAGACPMSSAGMIMQGGAGGYPLQAAASGTQRMPKIPSISELLNEYSLAQLFDDSGHALMARHDQHAALFGHPIMGQFHVNSGGNNMSQLGQMDSSASTSVAGEGAAGKRKRPSEDGDHNRPTNQPATAVTGKKPNSSCLGATTFQTGNNTLQGSLGQGHQTLLHF
	TraesCS4A02G219700	TaNAC071-4A	MDHGFDGALQLPPGFRFHPTDEELVMYYLCRKCGGLPIAAPVIAEVDLYKFEPWRLPEKAAGGGPDAKEWYFFSPRDRKYPNGSRPNRAAGTGYWKATGADKPVGSPRPVAIKKALVFYAGKPPKGVKTNWIMHEYRLADVDRSAAARKKSNNALRLDDWVLCRIYNKKGVIERYDTADSDVADVKPAPAPAARNPRPGQYHAAGPAMKVELSDYGFYQQPSPPATEMLCFDRSGSADRDSNSNHSMPRLHTDSSSSERALSSPSPDFPSDMDYAESQHAAGLAAGWPGDDWGGVIEDDGFVIDGSLIFDPPSPGAFARDAAAFGDMLTYLQKPF
	TraesCS4B02G098200	TaNAC071-4B	MDYGFDGALQLPPGFRFHPTDEELVMYYLCRKCGGLPIAAPVIAEVDLYKFEPWRLPEKAAGGGPDSKEWYFFSPRDRKYPNGSRPNRAAGTGYWKATGADKPVGSPRPVAIKKALVFYAGKPPKGVKTNWIMHEYRLADVDRSAAARKKSNNALRLDDWVLCRIYNKKGVIERYDTPDSDVADVKPAPPPAAKIPRQGQYHAGPAMKVELSDYGFYQQPSPPATEMLCFDRSGSADRDSNSNHSMPRLHTDSSSSERALSSPSPDFPSDMDYAESQHAAGLAGGWPGDDWGGVIDDDGFVIDGSLIFDPPSPGAFARDAAAFGDMLTYLQKPF
	TraesCS4D02G094400	TaNAC071-4D	MDHGFDGALQLPPGFRFHPTDEELVMYYLCRKCGGLPIAAPVIAEVDLYKFEPWRLPEKAAGGGPDAKEWYFFSPRDRKYPNGSRPNRAAGTGYWKATGADKPVGSPRPVAIKKALVFYAGKPPKGVKTNWIMHEYRLADVDRSAAARKKSNNALRLDDWVLCRIYNKKGVIERYDTADSDAADVKPAPAPAAKNSRPGQYHAAGPAMKVELSDYGFYQQPSPPATEMLCFDRSGSADRDSNSNHSMPRLHTDSSSSERALSSPSPDFPSDMDYAESQHAAGLAEGWPGDDWGGVIDDDGFVIDGSLIFDPPSPGAFARDAAAFGDMLTYLQKPF
	TraesCS5A02G143200	TaNAC069-5A	MPMGSSSAAMPALPPGFRFHPTDEELIVHYLGRQAASMPSPVPIIAEVNIYKCNPWDLPGKALFGENEWYFFSPRDRKYPNGARPNRAAGSGYWKATGTDKAILSTPANESIGVKKALVFYRGKPPKGVKTDWIMHEYRLTAADNRTTKRRGSSMRLDDWVLCRIHKKCNNLHNFSSSDQEQEHEQESSTTVEDSHNNHTVSSPKSEAFDGDGDDQLQLQQFRPMAIAKSCSLTDLLNTVDYAALSHLLLDGAGAGASSSDAGADYQLPPENPLIYSQPPWQQTLHYNNNNNGYVNIDTIDVPQIPEARVDDYGMNGDRYNGMKRKRSSGSLYCSQLQLPADQYSGMLIHPFLSQQLHM
	TraesCS5B02G142100	TaNAC069-5B	MPMGSSAAMPALPPGFRFHPTDEELIVHYLRRQAASMPSPVPIIAEVNIYKCNPWDLPGKALFGENEWYFFSPRDRKYPNGARPNRAAGSGYWKATGTDKAILSTPANESIGVKKALVFYRGKPPKGVKTDWIMHEYRLTAADNRTTKRRGSSMRLDDWVLCRIHKKCGNLPNFSSSDQEQEHEQESSTVEDSQNNHTVSSPKSEAFDGDGDDHLQLQQFRPMAIAKSCSLTDLLNTVDYAALSHLLLDGAGASSSDAGADYQLPPENPLIYSQPPWQQTLHYNNNNGYVNNETIDVPQLPEARVDDYGMNGDKYNGMKRKRSSGSLYCSQLQLPADQYSGMLIHPFLSQQLHM
	TraesCS5D02G148800	TaNAC069-5D	MPMGSSAAMPALPPGFRFHPTDEELIVHYLGRQAASMPSPVPIIAEVNIYKCNPWDLPGKALFGENEWYFFSPRDRKYPNGARPNRAAGSGYWKATGTDKAILSTPANESIGVKKALVFYRGKPPKGVKTDWIMHEYRLTAADNRTTKRRGSSMRLDDWVLCRIHKKCGNLPNFSSSDQEQEHEQESSTVEDSQNNHTVSSPKSEAFDGDGDDQLQLQQFRPMAIAKSCSLTDLLNTVDYAALSHLLLDGAGASSSDAGADYQLPPENPLIYSQPPWQQTLHYNNNNGYVNNDTIDVPQLPEAHVDDYGMNGDRYNGMKRKRSSGSLYCSQLQLPADQYSGMLIHPFLSQQLHM
	TraesCS5A02G468300	TaNAC2-5A	MPAVRRRERDAEAELNLPPGFRFHPTDDELVEHYLCRKAAGQRLPVPIIAEVDLYRFDPWALPDRALFGTREWYFFTPRDRKYPNGSRPNRAAGNGYWKATGADKPVAPRGGRTMGIKKALVFYAGKAPKGVKTDWIMHEYRLADAGRAAASKKGSLRLDDWVLCRLYNKKNEWEKMQLQQQGEEETMMEPKAENTASDMVVTSHSHSQSQSHSHSWGEARTPESEIVDNDPSLFQQATAAAFQAQSPAAAAAHQEMMATLMVPKKEAADEAGRNDLFVDLSYDDIQSMYNGLDMMPPGDDLLYSSLFASPRVRGSQPGAGGMPAPF
	TraesCS5B02G480900	TaNAC2-5B	MGMPAVRRRERDAEAELNLPPGFRFHPTDDELVEHYLCRKAAGQRLPVPIIAEVDLYRFDPWALPDRALFGTREWYFFTPRDRKYPNGSRPNRAAGNGYWKAPKGVKTDWIMHEYRLADAGRAAASKKGSLRLDDWVLCRLYNKKNEWEKMQLQQQGGEEMMVEPKAENTASDMVVTSHSHSQSQSHSHSWGEARTPESEIVDNDPSLFQQAAAFQAQSPAAAAAHQEMMATLMVPKKEAAEEAGRNDLFVDLSYDDIQSMYNGLDMMPPGDDLLYSSLFASPRLRGSQPGAGGMPAPF
	TraesCS5D02G481200	TaNAC2-5D	MPAVRRRERDAEAELNLPPGFRFHPTDDELVEHYLCRKAAGQRLPVPIIAEVDLYRFDPWALPDRALFGTREWYFFTPRDRKYPNGSRPNRAAGNGYWKATGADKPVAPRGGRTMGIKKALVFYAGKAPKGVKTDWIMHEYRLADAGRAAASKKGSLRLDDWVLCRLYNKKNEWEKMQLQQQGGEEMMVEPKEEHAASDMVVTSHSHSQSQSHSHSWGEARTPESEIVDNDPSLFQQAAAFQAQSPAAAAAHQEMMATLMVPKKEAADEAGRNDLFVDLSYDDIQSMYNGLDMMPPGDDLLYSSLFASPRVRGSQPGAGGMPAPF
	TraesCS6A02G057400	TaNAC47-6A,TaNAC67-6A	MVMAAEGRRGDAEAELNLPPGFRFHPTDEELVADYLCARAAGRAPPVPIIAELDLYRFDPWELPERALFGAREWYFFTPRDRKYPNGSRPSRAAGGGYWKATGADRPVARAGRTLGIKKALVFYHGRPAAGVKTDWIMHEYRLAGAAAKRDGASLRLDDWVLCRLYNKKNQWEKMQRQRQEEEEAAAKAAASQSTSWGETRTPESDVDNGPFPELDSLPEFQGMGTTNAAILPKEEVRELGNDDWLMGISLDDLQGPGSLMLPWDDSYAASFLSPVAVMKMEQDVSPFFF
	TraesCS6B02G075200	TaNAC47-6B,TaNAC67-6B	MVMAAAERRRDAEAELNLPPGFRFHPTDEELVADYLCARAAGRAPPVPIIAELDLYRFDPWELPERALFGAREWYFFTPRDRKYPNGSRPNRAAGGGYWKATGADRPVARAGRTVGIKKALVFYHGRPSGGVKTDWIMHEYRLAGAGAKKDGSSLRLDDWVLCRLYNKKNQWEKMQQQRQEDEAAAKAAASQSVSWGETRTPESDVDNDTFLELDSLPAFQTTNAILPKEEVRELGNDDWLMGISLDDLQGPGSLMLPWEDSYAASFLSPVATMKMEQDVSPFFF
	TraesCS6D02G059300	TaNAC47-6B,TaNAC67-6B	MNPFDSFPTPSTSPRSFSSTPRYLSSADAVFQDPFRDTQHSPPRTCSSSSARESHSHRRRRRSEETMVMAAAERRDAEAELNLPPGFRFHPTDEELVADYLCARAAGRAPPVPIIAELDLYRFDPWELPERALFGAREWYFFTPRDRKYPNGSRPNRAAGGGYWKATGADRPVARAGRTVGIKKALVFYHGRPSAGVKTDWIMHEYRLAGADGRAAKNGGTLRLDDWVLCRLYNKKNQWEKMQRQRQEEEAAAKAAASQSVSWGETRTPESDVDNDPFPELDSLPEFQTANASILPKEEVQELGNDDWLMGISLDDLQGPGSLMLPWDDSYAASFLSPVATMKMEQDVSPFFF
	TraesCS6A02G108300	TaNAM-A1	MRSMGSSDSSSGSAQKAARHQHEPPPPRQRGSAPELPPGFRFHPTDEELVVHYLKKKAAKVPLPVTIIAEVDLYKFDPWELPEKATFGEQEWYFFSPRDRKYPNGARPNRAATSGYWKATGTDKPILASGTGCGLVREKLGVKKALVFYRGKPPKGLKTNWIMHEYRLTDASGSTTTSRPPPPVTGGSRAAASLRLDDWVLCRIYKKINKAAAGDQQRSTECEDSVEDAVTAYPLYATAGMAGAGAHGSNYASPSLLHHQDSHFLEGLFTADDAGLSAGATSLSHLAAAARASPAPTKQFLAPSSSTPFNWLDASPAGILPQARNFPGFNRSRNVGNMSLSSTADMAGAAGNAVNAMSAFMNPLPVQDGTYHQHHVILGAPLAPEATTGGATSGFQHPV…
	TraesCS6D02G096300	TaNAM-D1	MRSMGSSDSSSGSAQKAARHQHEPPPPRQRGSAPELPPGFRFHPTDEELVVHYLKKKAAKVPLPVTIIAEVDLYKFDPWELPEKATFGEQEWYFFSPRDRKYPNGARPNRAATSGYWKATGTDKPILASGTGCGLVREKLGVKKALVFYRGKPPKGLKTNWIMHEYRLTDASGSTTTSRPPPPPPVTGGSRAAASLRLDDWVLCRIYKKINKAAAGDQQRSMECEDSVEDAVTAYPLYATAGMAGAGAHGSNYASSSLLHHQDSHFLDGLFTADDAGLSAGATSLSHLAAAARASPAPTKQFLAPSSSTPFNWLEASAAGILPQARNFPGFNRSRNVGNMSLSSTADMAGAAGNAVNAMSAFMNPLPVQDGTYHQHHVILGAPLAPEATAGAATSGFQH…
Rice ( Oryza sativa Japonica)	LOC_Os01g01430	ONAC016	MMTIDLQLPAAACGDHHTAAGAGLPPGFRFHPTDEELLLHYLGKRAAAAPCPAPVIAEVDIYKYNPWELPAMAVFGESDGEWYFFSPRDRKYPNGVRPNRAAGSGYWKATGTDKPISISETQQTVLLGVKKALVFYRGRPPKGTKTSWIMHEYRLANAAASSSSSYTSNMKQLASSSSSSSSSASMRLDEWVLCRIYKKKEANQQLQHYIDMMMDDDNDDEHNLQVQQQQQQQAQSHRMPRPPSISDYLLDYSDDLPPSTDQTPSLHLGFTAVNEGNNKRHKTMEEYYSISISTADMLHASSSTSNNKSTQINFSSIFEPQTPAAAGHQLMSSHNDDTSI*
	LOC_Os01g60020	OsNAC4;ONAC068	MEMAAAVGGSGRRDAEAELNLPPGFRFHPTDEELVVHYLCRKVARQPLPVPIIAEVDLYKLDPWDLPEKALFGRKEWYFFTPRDRKYPNGSRPNRAAGRGYWKATGADKPVAPKGSARTVGIKKALVFYSGKAPRGVKTDWIMHEYRLADADRAPGGKKGSQKLDEWVLCRLYNKKNNWEKVKLEQQDVASVAAAAPRNHHHQNGEVMDAAAADTMSDSFQTHDSDIDNASAGLRHGGCGGGGFGDVAPPRNGFVTVKEDNDWFTGLNFDELQPPYMMNLQHMQMQMVNPAAPGHDGGYLQSISSPQMKMWQTILPPF*
	LOC_Os01g66120	OsNAC6;SNAC2	MSGGQDLQLPPGFRFHPTDEELVMHYLCRRCAGLPIAVPIIAEIDLYKFDPWQLPRMALYGEKEWYFFSPRDRKYPNGSRPNRAAGSGYWKATGADKPVGSPKPVAIKKALVFYAGKAPKGEKTNWIMHEYRLADVDRSARKKNSLRLDDWVLCRIYNKKGGLEKPPAAAVAAAGMVSSGGGVQRKPMVGVNAAVSSPPEQKPVVAGPAFPDLAAYYDRPSDSMPRLHADSSCSEQVLSPEFACEVQSQPKISEWERTFATVGPINPAASILDPAGSGGLGGLGGGGSDPLLQDILMYWGKPF*
	LOC_Os03g21060	OsNAP;PS1;OsNAC58	MVLSNPAMLPPGFRFHPTDEELIVHYLRNRAASSPCPVSIIADVDIYKFDPWDLPSKENYGDREWYFFSPRDRKYPNGIRPNRAAGSGYWKATGTDKPIHSSGGAATNESVGVKKALVFYKGRPPKGTKTNWIMHEYRLAAADAHAANTYRPMKFRNTSMRLDDWVLCRIYKKSSHASPLAVPPLSDHEQDEPCALEENAPLYAPSSSSAASMILQGAAAGAFPSLHAAAAATQRTAMQKIPSISDLLNEYSLSQLFDDGGAAAAAPLQEMARQPDHHHHQQQQHALFGHPVMNHFIANNSMVQLAHLDPSSSAAASTSAGAVVEPPAVTGKRKRSSDGGEPTIQALPPAAAAAKKPNGSCVGATFQIGSALQGSSLGLSHQMLLHSNMGMN*
	LOC_Os03g60080	SNAC1;OsNAC9;OsNAC19	MGMGMRRERDAEAELNLPPGFRFHPTDDELVEHYLCRKAAGQRLPVPIIAEVDLYKFDPWDLPERALFGAREWYFFTPRDRKYPNGSRPNRAAGNGYWKATGADKPVAPRGRTLGIKKALVFYAGKAPRGVKTDWIMHEYRLADAGRAAAGAKKGSLRLDDWVLCRLYNKKNEWEKMQQGKEVKEEASDMVTSQSHSHTHSWGETRTPESEIVDNDPFPELDSFPAFQPAPPPATAMMVPKKESMDDATAAAAAAATIPRNNSSLFVDLSYDDIQGMYSGLDMLPPGDDFYSSLFASPRVKGTTPRAGAGMGMVPF*
	LOC_Os07g12340	OsNAC3;ONAC067	MAAAKRRVRDAEADLNLPPGFRFHPTDEELVAHYLCPRAAGRAAPVPIIAELDLYRHDPWDLPHRALFGRREWYFFTPRDRKYPNGSRPNRAAASGYWKATGADKPVLHNGRTAGIKKALVFYHGKPPRGVKTEWIMHEYRLAKKGGAAAAAGAGALRLDDWVLCRLYNKKNEWEKMQSRKEEEEAMAAAQSWGETRTPESEVVDSDAFPEMDYSLPAASFDDALLPKEEARDDDWLMGMSLDDLQGLGSLLQADDLSMLAPPPAAKTEPLGAPFF*
	LOC_Os07g37920	ONAC010	MESPDSSSGSAPPRVLRRQQQQPGSAPELPPGFRFHPTDEELVVHYLKKKAASVPLPVTIIAEVDLYKFDPWDLPEKANFGEQEWYFFSPRDRKYPNGARPNRAATSGYWKATGTDKPIMSSGSTREKVGVKKALVFYRGKPPKGVKTNWIMHEYRLTDTSSSAAAVATTRRPPPPITGGSKGAVSLRLDDWVLCRIYKKTNKAGAGQRSMECEDSVEDAVAAYAPSSQQHATAAAGMAGSDGAGGVAAAHGGDYSSLLHHDSHEDTFLVNGLLTAEDAAGLSTGASSLSQLAAAARAAATPCDATKQLLAPSPTPFNWFEAFLPRAKEFPSGLSRSSRDIGDMSLSSTVDRSLSEAGAVAIDTGDAANGANTMPAFINPLGVQGATYQQHQAIMGASL…
	LOC_Os11g03300	OsNAC10;ONAC122	MPSSGGAMPALPPGFRFHPTDEELIVHYLMNQAASVKCPVPIIAEVNIYKCNPWDLPGKALFGENEWYFFSPRDRKYPNGARPNRAAGSGYWKATGTDKSILSTPTSDNIGVKKALVFYKGKPPKGVKTDWIMHEYRLTGTSANSTTTTKQRRASSMTMRLDDWVLCRIHKKSNDFNSSDQHDQEPEESTVEQLEDIHDNNSSEQPPAPADMNNQQSDFQPMTAMSMSKSCSLTDLLNTIDCAALSQFLLDGSSDAIAEPPAPPSPLIYTTPHPNYQTLNYNINSNSSMPHAFESRLDHHDGYVNNYNVNGLRRKRMMACSATSFDDGSSSNDFVHAVVKKPQLLPSDSRGSGFGGGYCNQQLSETATGFQFQNGNLLSHPFPLNNHLQMQ*
	LOC_Os11g08210	OsNAC5	MECGGALQLPPGFRFHPTDDELVMYYLCRKCGGLPLAAPVIAEVDLYKFNPWDLPERAMGGEKEWYFFSPRDRKYPNGQRPNRAAGTGYWKATGADKPVGSPRAVAIKKALVFYAGKPPKGVKTNWIMHEYRLADVDRSAAARKLSKSSHNALRLDDWVLCRIYNKKGVIERYDTVDAGEDVKPAAAAAAAKGGRIGGGGGAAAMKVELSDYGFYDQEPESEMLCFDRSGSADRDSMPRLHTDSSGSEHVLSPSPSPDDFPGGGDHDYAESQPSGGCGGWPGVDWAAVGDDGFVIDSSLFELPSPAAFSRAAGDGAAFGDMFTYLQKPF*
	LOC_Os12g03040	ONAC131	MPSSGGAMPALPPGFRFHPTDEELIVHYLMNQAASIKCPVPIIAEVNIYKCNPWDLPGKALFGENEWYFFSPRDRKYPNGARPNRAAGSGYWKATGTDKSILSTPTSDNIGVKKALVFYKGKPPKGVKTDWIMHEYRLTGTSANNTTTTKQRRASSMTMRLDDWVLCRIHKKSNDFNSSDQHDQEPEGSTVDEQLEDIHDNNSSSQQPPAPPDMNNQQSDFQPMTAMSMSKSCSLTDLLNNLDCAALSQFLLDGSSDAIAELPAPPSPLIYPNQTLNYNINNNMPHAFESRLDHHDGYVNNYNVNGLRRKRMMACSATSFDDGSSSSSSDFLHVAKKPLLLPSDSRGSGFGGGYCNQQLSETATGFQFQNGNMLSHPFPLNQQLLLNNHLQMQ*
Arabidopsis thaliana	AT1G01720	ATAF1,ANAC2,ANAC002	MSELLQLPPGFRFHPTDEELVMHYLCRKCASQSIAVPIIAEIDLYKYDPWELPGLALYGEKEWYFFSPRDRKYPNGSRPNRSAGSGYWKATGADKPIGLPKPVGIKKALVFYAGKAPKGEKTNWIMHEYRLADVDRSVRKKKNSLRLDDWVLCRIYNKKGATERRGPPPPVVYGDEIMEEKPKVTEMVMPPPPQQTSEFAYFDTSDSVPKLHTTDSSCSEQVVSPEFTSEVQSEPKWKDWSAVSNDNNNTLDFGFNYIDATVDNAFGGGGSSNQMFPLQDMFMYMQKPY*
	AT1G52880	AtNAM,NARS2,NAM,ANAC018	MESTDSSGGPPPPQPNLPPGFRFHPTDEELVIHYLKRKADSVPLPVAIIADVDLYKFDPWELPAKASFGEQEWYFFSPRDRKYPNGARPNRAATSGYWKATGTDKPVISTGGGGSKKVGVKKALVFYSGKPPKGVKSDWIMHEYRLTDNKPTHICDFGNKKNSLRLDDWVLCRIYKKNNSTASRHHHHLHHIHLDNDHHRHDMMIDDDRFRHVPPGLHFPAIFSDNNDPTAIYDGGGGGYGGGSYSMNHCFASGSKQEQLFPPVMMMTSLNQDSGIGSSSSPSKRFNGGGVGDCSTSMAATPLMQNQGGIYQLPGLNWYS*
	AT1G61110	ANAC025,NAC025	MENMGDSSIGPGHPHLPPGFRFHPTDEELVVHYLKKKADSVPLPVSIIAEIDLYKFDPWELPSKASFGEHEWYFFSPRDRKYPNGVRPNRAATSGYWKATGTDKPIFTCNSHKVGVKKALVFYGGKPPKGIKTDWIMHEYRLTDGNLSTAAKPPDLTTTRKNSLRLDDWVLCRIYKKNSSQRPTMERVLLREDLMEGMLSKSSANSSSTSVLDNNDNNNNNNEEHFFDGMVVSSDKRSLCGQYRMGHEASGSSSFGSFLSSKRFHHTGDLNNDNYNVSFVSMLSEIPQSSGFHANGVMDTTSSLADHGVLRQAFQLPNMNWHS*
	AT1G69490	NAP,AtNAP,ANAC029	MEVTSQSTLPPGFRFHPTDEELIVYYLRNQTMSKPCPVSIIPEVDIYKFDPWQLPEKTEFGENEWYFFSPRERKYPNGVRPNRAAVSGYWKATGTDKAIHSGSSNVGVKKALVFYKGRPPKGIKTDWIMHEYRLHDSRKASTKRNGSMRLDEWVLCRIYKKRGASKLLNEQEGFMDEVLMEDETKVVVNEAERRTEEEIMMMTSMKLPRTCSLAHLLEMDYMGPVSHIDNFSQFDHLHQPDSESSWFGDLQFNQDEILNHHRQAMFKF*
	AT1G77450	ANAC032,NAC032	MMKSGADLQFPPGFRFHPTDEELVLMYLCRKCASQPIPAPIITELDLYRYDPWDLPDMALYGEKEWYFFSPRDRKYPNGSRPNRAAGTGYWKATGADKPIGRPKPVGIKKALVFYSGKPPNGEKTNWIMHEYRLADVDRSVRKKNSLRLDDWVLCRIYNKKGVIEKRRSDIEDGLKPVTDTCPPESVARLISGSEQAVSPEFTCSNGRLSNALDFPFNYVDAIADNEIVSRLLGGNQMWSTTLDPLVVRQGTF*
	AT3G04070	NAC047,SHYG,SHG,ANAC047	MISKDPRSSLPPGFRFHPTDEELILHYLRKKVSSSPVPLSIIADVDIYKSDPWDLPAKAPFGEKEWYFFSPRDRKYPNGARPNRAAASGYWKATGTDKLIAVPNGEGFHENIGIKKALVFYRGKPPKGVKTNWIMHEYRLADSLSPKRINSSRSGGSEVNNNFGDRNSKEYSMRLDDWVLCRIYKKSHASLSSPDVALVTSNQEHEENDNEPFVDRGTFLPNLQNDQPLKRQKSSCSFSNLLDATDLTFLANFLNETPENRSESDFSFMIGNFSNPDIYGNHYLDQKLPQLSSPTSETSGIGSKRERVDFAEETINASKKMMNTYSYNNSIDQMDHSMMQQPSFLNQELMMSSHLQYQG*
	AT3G15510	NAC2,NARS1,ANAC056,ATNAC2	MESTDSSGGPPPPQPNLPPGFRFHPTDEELVVHYLKRKAASAPLPVAIIAEVDLYKFDPWELPAKASFGEQEWYFFSPRDRKYPNGARPNRAATSGYWKATGTDKPVLASDGNQKVGVKKALVFYSGKPPKGVKSDWIMHEYRLIENKPNNRPPGCDFGNKKNSLRLDDWVLCRIYKKNNASRHVDNDKDHDMIDYIFRKIPPSLSMAAASTGLHQHHHNVSRSMNFFPGKFSGGGYGIFSDGGNTSIYDGGGMINNIGTDSVDHDNNADVVGLNHASSSGPMMMANLKRTLPVPYWPVADEEQDASPSKRFHGVGGGGGDCSNMSSSMMEETPPLMQQQGGVLGDGLFRTTSYQLPGLNWYSS*
	AT5G08790	ATAF2,ANAC081	MKSELNLPAGFRFHPTDEELVKFYLCRKCASEQISAPVIAEIDLYKFNPWELPEMSLYGEKEWYFFSPRDRKYPNGSRPNRAAGTGYWKATGADKPIGKPKTLGIKKALVFYAGKAPKGIKTNWIMHEYRLANVDRSASVNKKNNLRLDDWVLCRIYNKKGTMEKYFPADEKPRTTTMAEQSSSPFDTSDSTYPTLQEDDSSSSGGHGHVVSPDVLEVQSEPKWGELEDALEAFDTSMFGSSMELLQPDAFVPQFLYQSDYFTSFQDPPEQKPFLNWSFAPQG*
	AT5G63790	NAC102,ANAC102	MDFALFSSISIFEINHKDPPIRRFIKTQNRILSTRKQQGTFPKMKAELNLPAGFRFHPTDEELVKFYLCRRCASEPINVPVIAEIDLYKFNPWELPEMALYGEKEWYFFSHRDRKYPNGSRPNRAAGTGYWKATGADKPIGKPKTLGIKKALVFYAGKAPKGIKTNWIMHEYRLANVDRSASTNKKNNLRLDDWVLCRIYNKKGTMEKYLPAAAEKPTEKMSTSDSRCSSHVISPDVTCSDNWEVESEPKWINLEDALEAFNDDTSMFSSIGLLQNDAFVPQFQYQSSDFVDSFQDPFEQKPFLNWNFAPQG*
