## Supplementary material for "Functional divergences of natural variations of *TaNAM-A1* controlling leaf senescence initiation during wheat grain filling": Table S7

### Sheet: Sheet1
Table S7. PCR markers for marker-assisted selection (MAS).
Marker name	Sequence (5'-3')	Marker type	Restriction enzyme	Product size (bp)	Polymorphic fragment size (bp)
IWB6447	F:TTCAAATCCATGAAGGTGGAG	dCAPS	NheI	184	A(GG): 160+24
	R:aatcatcaccacctcctcGatc
IWA7237	F:GGAGGATCACTACAACCTGA	CAPS	EcoRV	750	B(AA): 491+259
	R:ACCTCGGATCCCTAGTTCT
IWA508	F:CCCTTCAGACGATTTCCG	CAPS	MluI	723	A(GG): 160+24
	R:TGTATGGTTACCAGAGGTGGAG
IWA2936	F:CACAGAGAGTGAATGCTACTG	CAPS	HhaI	640	B(GG): 145+494
	R:CTCATCAAGGTTGCATGGTCA
GeneVI	F:GGGGGAACGAAGAAGATCC	CAPS	MluI	1653	B(CC): 751+902
	R:CTGCAACAACTACTGGCTACAC
IWB72207	F:TCAATGAATGCAGACAGGAC	CAPS	BamHI	632	B(AA): 423+209
	R:CTTCGACCACTGCTGAATG
IWA522	F:CTGAATCCAAATCGCCTTAG	CAPS	SphI	525	B(TT): 145+380
	R:GGAGCGGAAGAGCGACTA
IWA3525	F:CAACTCAGCCCGAGAACTAC	CAPS	BspHI	764	A(GG): 380+384
	R:GCAGCAATAGATACCGACTTT
IWB11771	F:GTTCGCCAAGGATGTGGTT	CAPS	HhaI	341	B(GG): 114+162+64
	R:TGGTGGTAAAAAGGAAATGCC
K1107	F:GAAGGTGAAGCGTAGTTGC	dCAPS	PstI	207	WT(GG): 177+30
	R:ATGAAGTTAATTATGTACGTCGTCTCTGCA
K481	F:GTCTGGCTCCACCACCAC	dCAPS	BamHI	197	WT(GG): 167+30
	R:TGATCTTCTTGTAGATGCGGCACAGGATC
