## Supplementary material for "Functional divergences of natural variations of *TaNAM-A1* controlling leaf senescence initiation during wheat grain filling": Table S8

### Sheet: Sheet1
Table S8. Primers used for gene cloning, vectors construction and expression analysis.
Primer name	Sequence (5'-3')	Description
GeneIV-F	TTTGACCAAAGATAATACACGGA	Genome specific primer for TraesCS6A02G108100 cloning
GeneIV-R	AGCTACTGCGTGCATGGTA
GeneVI-F	GGGGGAACGAAGAAGATCC	Genome specific primer for TaNAM-A1 cloning and PCR sequencing
GeneVI-R	CTGCAACAACTACTGGCTACAC
NAM-A1BamHIf	GGATCCATGAGGTCCATGGGCAGCT	pUbi:TaNAM-A1a-His construction with pAHC25 vector
NAM-A1WTHisKpnIr	GGTACCTCAATGGTGATGGTGATGATGGGGATTCCAGTTCACGCC
NOS-R	ACCCATCTCATAAATAACGTCATGC	Identification of TaNAM-A1a OE transgenic lines
UBI-F	TCGGAGTAGAATACTGTTTCAAACTACC
SAC-NAM-A1BamHIf3	tgcagccctaggcctactagggatccATGAGGTCCATGGGCAGCT	pUbi:NAM-A1d construction with pUbiGW vector (Li et al., 2021)
SAC-FLAGSacIr	tgatacgaacgaaagctctgagctcTCACTTATCGTCGTCATCCTTGTAATC
NAM-A1mtFLAGr	TCACTTATCGTCGTCATCCTTGTAATCCGCCGGATACTTGGACGG
SAC-proNAMHindIIIf	aacgacggccagtgccaagcttCATTGTGGCCCTTCTAGGTAAA	pNAM-A1d:NAM-A1d construction with pUbiGW vector
SAC-FLAGSacIr	tgatacgaacgaaagctctgagctcTCACTTATCGTCGTCATCCTTGTAATC
NAM-A1mtFLAGr	TCACTTATCGTCGTCATCCTTGTAATCCGCCGGATACTTGGACGG
LGY-OE3-F	cttcatacgctatttatttgc	Identification of TaNAM-A1d transgenic lines
LGY-OE3-R	aacacagtaaattacaagcac
M13-F	GGTAACGCCAGGGTTTTCC
proNAM-6A486R	GGTCTTAGCGGAAGCATAGG
p1300-NAM-F	agaacacgggggactctagaATGAGGTCCATGGGCAGCT	p35S:NAM-A1a/c/d-GFP construction with pCAMBIA1300-221-GFP vector
p1300-NAM-R	ccttacccatggtaccGGGATTCCAGTTCACGCC
p1300-NAMmt-R	ccttacccatggtaccCGCCGGATACTTGGACGG
cLUC-NAM-A1BamHIf4	CGTCCCGGGGCGGTACCCGGGGATCCATGAGGTCCATGGGCAGCT	cLUC-NAM-A1a/c/d construction with pCAMBIA1300-cLUC vector
cLUC-NAM-A1SAlIr2	GATACGAACGAAAGCTCTGCAGGTCGACTCAGGGATTCCAGTTCACGCC
cLUC-F	TCCTCATAAAGGCCAAGAAGG	Sequencing primer for cLUC-NAM-A1a/c/d construction
YFN43-NAM-A1f	GGGGACAAGTTTGTACAAAAAAGCAGGCTTCATGAGGTCCATGGGCAGCT	nYFP-NAM-A1a/c/d construction with YFN43 vector
YFN43-NAM-A1r	GGGGACCACTTTGTACAAGAAAGCTGGGTCTCAGGGATTCCAGTTCACGCC
YFNC43term	GTTTGAACGATCGGGGAAA	Sequencing primer for nYFP-NAM-A1a/c/d construction
YFN43-R	GGGCACAAGCTGGAGTACAA
NAM-A1NdeIf	CATATGAGGTCCATGGGCAGCT	BD-NAM-A1full and BD-NAM-A11-220 construction with pGBKT7
NAM-A1EcoRIr	GAATTCTCAGGGATTCCAGTTCACGCC
NAM-A1(651)EcoRIr	GAATTCCGTGCTCCTCTGCTGATCTCC
pETnT-NAMBamHIf	acgatgttccagattacgctggatccAGGTCCATGGGCAGCTCCG	Flag-NAM-A1a/c/d construction with prokaryotic expression vector pETnT
pETnT-NAMXhoIr	agtggtggtggtggtggtgctcgagTCAGGGATTCCAGTTCACGCC
proPAO-P2F-5'biotin	GGTGACACGCTGCTGCCT	Primers for proTaPAO-4B probe preparation in DNA pull-down assay
proPAO-P2R	CAACCCGACTCGTGAGAAGG
proPAOKf	GACTCACTATAGGGCGAATTGGGTACCGGTGACACGCTGCTGCCT	proTaPAO-4B:LUC construction with pGREENII 800-LUC vector for dual-luciferase transcriptional activity assay
proPAOSr	TATCAAGCTTATCGATACCGTCGACGTTGGTTCTGGGTTGCGG
PAOsite2(+)	AAGGATGGCCGGCACTTACGCAACCTGTCCTTAGACCCCCACAGAAC	proTaPAO-4B probe for EMSA
PAOsite2(-)	GTTCTGTGGGGGTCTAAGGACAGGTTGCGTAAGTGCCGGCCATCCTT
proBFN-1198Kf	GACTCACTATAGGGCGAATTGGGTACCTTTCTCTTACCTTCTCCCCACA	proTaBFN-2B:LUC construction with pGREENII 800-LUC vector for dual-luciferase transcriptional activity assay
proBFN-2941Sr	TATCAAGCTTATCGATACCGTCGACTGAGACTGACGGACGGGGT
proBFN1-P1F-5'biotin	GCATTGGTATCGAACAGCAGTC	Primers for proTaBFN1-2B probe preparation in DNA pull-down assay
proBFN1-P1R	TGAGACTGACGGACGGGGT
proNAC-S-1900Kf	GACTCACTATAGGGCGAATTGGGTACCTGGGGGCTGAAAGAGGAT	proTaNAC-S-7A:LUC construction with pGREENII 800-LUC vector for dual-luciferase transcriptional activity assay
proNAC-S-3072Sr	TATCAAGCTTATCGATACCGTCGACCGGATCGCTACACTGCTACC
proNAC-S-P1F	TCTTCGGCGACAGTTTGG	Primers for proTaNAC-S-7A probe preparation in DNA pull-down assay
proNAC-S-P1R	GCTCATCTTCTCGGTCGGA
proHMA2like1336Kf	GACTCACTATAGGGCGAATTGGGTACCTGGCTCTCCACTAATGACAAGG	proTaHMA2like-7A:LUC construction with pGREENII 800-LUC vector for dual-luciferase transcriptional activity assay
proHMA2like3338Sr	TATCAAGCTTATCGATACCGTCGACCTCCCTCGCACTCTTGGC
HMA2site2(+)	TTTCAACAAGTGGTTACATACGGAACAAAATGAGTGAATCTACACT	proTaHMA2like-7A probe for EMSA
HMA2site2(-)	AGTGTAGATTCACTCATTTTGTTCCGTATGTAACCACTTGTTGAAA
proIDS3-7A1241Kf	GACTCACTATAGGGCGAATTGGGTACCTCTTGTGGCGATTTTACCTTAG	proTaIDS3-7A:LUC construction with pGREENII 800-LUC vector for dual-luciferase transcriptional activity assay
proIDS3-7A2837Sr	TATCAAGCTTATCGATACCGTCGACTACACGACGACGGTCGATTA
IDS3site2(+)	GATTCCTAATGGGCCGGCGTACGCAACTGGTTTGTTACCGCGTGTCG	proTaIDS3-7A probe for EMSA
IDS3site2(-)	CGACACGCGGTAACAAACCAGTTGCGTACGCCGGCCCATTAGGAATC
proNAC016-P2F	TATAATCGATCAGGTGATGGCC	Primers for proTaNAC016-3A probe preparation in DNA pull-down assay
proNAC016-P2R	GGGAGTAAGATTAGCAAAAGCG
cloneNAC016-3A-F1	GTTCGGGTTGCCACTTGC	Genome specific primer for TaNAC016-3A cloning
cloneNAC016-3A-R1	TTGATCGATCGGCATCTG
SAC-NAC016NdeIf	CGACGTACCAGATTACGCTCATATGACGATCGAGCTGCAGAC	AD-NAC016-3A construction with pGADT7 vector
SAC-NAC016EcoRIr	CGATGCCCACCCGGGTGGAATTCTCATATCCTGTCCTGCTGGG
p1300-NAC016f	agaacacgggggactctagaATGACGATCGAGCTGCAGACG	p35S:TaNAC016-3A-GFP construction with pCAMBIA1300-221-GFP vector
p1300-NAC016r	ccttacccatggtaccTATCCTGTCCTGCTGGGAAGG
NAC016-3ABamHIf-nLUC	GGGACGAGCTCGGTACCCGGGGATCCATGACGATCGAGCTGCAGACG	NAC016-3A-nLUC construction with pCAMBIA1300-nLUC vector
NAC016-3ASAlIr-nLUC	CCGGGACGCGTACGAGATCTGGTCGACTATCCTGTCCTGCTGGGAAGG
YFC43-NAC016f	GGGGACAAGTTTGTACAAAAAAGCAGGCTTCATGACGATCGAGCTGCAGACG	cYFP-NAC016-3A construction with YFC43 vector
YFC43-NAC016r	GGGGACCACTTTGTACAAGAAAGCTGGGTCTCATATCCTGTCCTGCTGGGAAG
YFC43-F	TGGTCCTGCTGGAGTTCGT	Sequencing primer for cYFP-NAC016-3A construction
YFNC43term	GTTTGAACGATCGGGGAAA
SAC-NAC016BamHIf	GTTCTGTTCCAGGGGCCCCTGGGATCCATGACGATCGAGCTGCAGACG	GST-NAC016-3A construction with prokaryotic expression vector pGEX6p-1
SAC-NAC016XhoIr	CAGTCAGTCACGATGCGGCCGCTCGAGTCATATCCTGTCCTGCTGGGAAGG
proNAC016-1146Kf	GACTCACTATAGGGCGAATTGGGTACCTATAATCGATCAGGTGATGGCC	proTaNAC016-3A:LUC construction with pGREENII 800-LUC vector for dual-luciferase transcriptional activity assay
proNAC016-3050Sr	TATCAAGCTTATCGATACCGTCGACGGGTACGGTTATAAAGGCGCT
proNAC016-P2F	TATAATCGATCAGGTGATGGCC	Primers for proTaNAC016-3A probe preparation in DNA pull-down assay
proNAC016-P2R	GGGAGTAAGATTAGCAAAAGCG
Ta27922-F	CAGGTGCTTGTTTGCCTATG	Primers of reference genes used in qRT-PCR (Wu et al., 2015)
Ta27922-R	GCAGCCTCTTTCCTATCGTTCC
qTaNAM-6A-F	TGTCCGCATTTATGAATCCTCTC	Expression analysis by qRT-PCR
qTaNAM-6A-R	CCGGATACTTGGACGGGA
qPAO-4A-F	CAGTTCAGGATATTGCTTGGC	Expression analysis by qRT-PCR
qPAO-4A-R	CTCACAAAAAGGACAGGCAGC
qBFN1-2A-F	AGGCGACACCTTAAGAGACGAA	Expression analysis by qRT-PCR
qBFN1-2A-R	TGTAGCCGGTTCTTTTATTTCTT
qNAC016-3A-F	CACCATCAGTACCACCACCAC	Expression analysis by qRT-PCR
qNAC016-3A-R	CGAGGAAGAAATGGCCGA
qTaNACS-7A-F	CCTGCCAGCACTACCCCT	Expression analysis by qRT-PCR
qTaNACS-7A-R	GCAGCACAATAGTCTCATATCAA
qHMA2like-7A-F	CGAAATCGGAGAATGTGGTG	Expression analysis by qRT-PCR
qHMA2like-7A-R	GACCCCTTTGATGTCATTTACCT
qIDS3-7A-F	CATAAGCCTCCAAACCTCAGA	Expression analysis by qRT-PCR
qIDS3-7A-R	GTCGGGTCTGGACATGCT
qATL13-2B-F	CCCGTGCATCTGCTACCTG	Expression analysis by qRT-PCR
qATL13-2B-R	ACACCAAGCAGACGGACAGAG
